# MicroRNA-378a-3p Modulates Inflammatory Responses of Keratinocytes to Atopic Dermatitis-Related Cytokines or *Staphylococcus aureus*

**DOI:** 10.64898/2026.03.16.711984

**Authors:** Kapilraj Periyasamy, Kristiina Kingo, Raül Habela Paneque, Anu Remm, Martin Pook, Helen Vaher, Külli Kingo, Ana Rebane

## Abstract

miR-378a-3p has been reported to be upregulated in the lesional skin of patients with atopic dermatitis (AD); however, its function in AD remains unclear. Here, we demonstrate that miR-378a-3p expression is induced by IL-4 and live *Staphylococcus aureus* (*S. aureus*) in normal human epidermal keratinocytes (NHEKs) cultured in proliferative conditions or in a 3D epidermal culture model. Transcriptomic profiling and gene set enrichment analysis of miR-378a-3p-transfected NHEKs revealed positive enrichment of inflammatory response pathways alongside downregulation of genes associated with epidermal development. More specifically, miR-378a-3p enhanced expression of multiple NF-κB-dependent inflammatory mediators, accompanied by increased phosphorylation of p65, indicating activation of canonical NF-κB pathway. Notably, miR-378a-3p concomitantly reduced the expression of several NF-κB family members and upstream adaptor molecules, supporting a model in which miR-378a-3p promotes canonical NF-κB activity through coordinated modulation of multiple components within the NF-κB regulatory network. In NHEKs exposed to live *S. aureus*, miR-378a-3p significantly increased the secretion of IL-1β, IL-1Ra, and IL-8, indicating that miR-378a-3p may amplify innate immune responses triggered by *S. aureus* colonization in AD. Collectively, these findings identify miR-378a-3p as a positive regulator of keratinocyte inflammatory responses that may contribute to AD exacerbation, particularly in the context of *S. aureus* colonization.
