## Supplementary Table S2 for "MicroRNA-378a-3p Modulates Inflammatory Responses of Keratinocytes to Atopic Dermatitis-Related Cytokines or *Staphylococcus aureus*"

### Sheet: Sheet1
TargetScan-predicted miR-378a-3p targets among DEGs (unstimulated, upregulated)	TargetScan-predicted miR-378a-3p targets among DEGs (unstimulated, downregulated)	TargetScan-predicted miR-378a-3p targets among DEGs (IL-4, upregulated)	TargetScan-predicted miR-378a-3p targets among DEGs (IL-4, downregulated)	TargetScan-predicted miR-378a-3p targets among DEGs (IL-17A, upregulated)	TargetScan-predicted miR-378a-3p targets among DEGs (IL-17A, downregulated)	TargetScan-predicted miR-378a-3p targets among DEGs (IFN-γ, upregulated)	TargetScan-predicted miR-378a-3p targets among DEGs (IFN-γ, downregulated)	TargetScan-predicted miR-378a-3p targets commonly regulated across all conditions (upregulated)	TargetScan-predicted miR-378a-3p targets commonly regulated across all conditions (downregulated)
ADAM28	RPN2	ADAM28	NGFR	DNAH17	SLC28A3	DACT1	CDSN	HRH1	CBL
AP3B2	ANKFY1	SLC4A8	ARHGAP35	HRH1	EGFR	DLX1	PRR15L	AMMECR1	TBCK
KRT80	ZKSCAN1	STX11	SLC7A1	ADAM28	RPN2	SV2B	BEAN1	TYW3	TSPAN14
RASGRP1	TM4SF1	WDR17	MAVS	PGLYRP4	CHST2	AP3B2	SMOC1	XRCC5	NAPG
MNAT1	CYFIP1	MNAT1	TMEM132B	LIPH	PDCD11	PHLDB1	TGM1	GSTM4	SLC38A7
DNAH17	KIAA1522	PCBP3	FGF12	KRT80	ATP2A2	C14orf132	TMEM86A	MCCC2	MEF2D
SVIP	RBBP9	AMMECR1	INHBA	PADI3	PDIA4	EXTL2	TTC39A	DNAJB5	KIAA1522
AMMECR1	PDIA4	HRH1	RBBP9	WDR17	TMEM245	SLC16A7	SLC28A3	DDHD1	ZNF652
KLKB1	NMT1	FAT3	KIAA1522	MROH6	HAS2	IRAK3	CAPN14	PLP2	RANBP3
HRH1	ACTR1A	PGLYRP4	ZKSCAN1	AP3B2	IL33	CBX2	CD200	RGS14	LIPG
GABRR2	EBF4	MGAT4A	CTSH	MGAT4A	HNRNPK	A1BG	KRT80	CHST14	TMCC3
PRKAA2	SLC28A3	CRISPLD2	CHST2	LOXL2	KIAA1522	CHST14	RAP1GAP	MNAT1	DSC3
CRISPLD2	CAMSAP3	PRKAA2	SYT7	AMMECR1	DAZAP2	NKX3-1	LRAT	LSM14A	TOB2
LIPH	ANKRD52	IRAK3	SLC25A34	KCNIP2	CTNNA1	ADAM28	RPN2	GGA2	SPOPL
RIC3	HNRNPA1	RASGRP1	DACT1	MNAT1	ANKRD52	DDHD1	GALNT3	AP4B1	PLEKHA2
GOLGA7B	TMEM132B	LIPH	ANKRD52	TNFSF15	RPS6KA2	RGS14	NUAK2	TNFSF13	WNK1
DDAH1	RPS6KA2	DPY19L1	TMEM245	CHST14	RDH11	NAALADL1	APLP2	PPP1R12B	ZFP36L2
SLC4A8	TGM1	ATF3	PDIA4	ACVR2B	ARFGAP3	SLC19A1	MDGA1	WNT5A	SMOC1
PPM1L	DAZAP2	WNT5A	DCBLD1	GOLGA7B	PIM2	CDHR1	NID1	TGFBI	NEK1
ACVR2B	CAPN14	ESYT3	IL33	PPFIA4	RAP1B	LDLRAD2	CAMSAP3	HIP1	LETM1
ABCG1	NGFR	CGNL1	GDNF	TNFSF13	RNF24	ATM	IFITM10	DPY19L1	ADAR
ARHGAP19-SLIT1	MAP1A	RIC3	KRT81	SLC19A1	TOB2	SLFN13	CHST2	ADAM28	WBP1L
AP1AR	JPH2	AP1AR	CAPN14	SPATS2L	ZNF652	SH2D5	FAM126B	SMYD2	LRRFIP2
TNFSF15	CHST2	PPP1R12B	PODNL1	RIC3	SDAD1	CDCA7L	RASGRF1	SPARC	C2CD2
SOCS6	KCNIP3	CHST14	CAMSAP3	MEGF6	CRLF3	WDR17	C1orf116	ID1	C1orf116
TNFSF13	PIM2	MROH6	RNF150	CBX2	EPGN	SERPINE1	RNF150	SIAE	TMEM245
LDLRAD2	MN1	FBLN7	RPS6KA2	P2RY2	CAPN14	PRKAA2	TRPV4	ACVR2B	CRLF3
TYW3	LIPG	RHOU	MN1	C14orf132	HIPK2	FOXRED2	CAPN2	GATC	TWF1
ESYT3	INHBA	KRT80	EHD1	SORBS1	PRPSAP2	TENM2	CADM4	SPATS2L	CORO2A
SPATS2L	RNF24	SPATS2L	SLC28A3	KCND1	TFCP2L1	RHOU	LIPH	P2RY2	SLFN5
AP4B1	IL33	GOLGA7B	LENG9	TGFBI	DCBLD1	KLKB1	TMCC3	MROH6	RALGAPB
LOXL2	CDC23	CTTNBP2	TOB2	PHLDB1	FBXO33	KCNC4	ZFHX2	SMURF2	NSFL1C
SAA2	GALNT3	RALGPS1	BAIAP3	TYW3	STON1-GTF2A1L	ACVR2B	TMEM184A	GOLGA7B	HECTD4
IRGQ	DCBLD1	HS6ST3	DAZAP2	GSTM4	NEK1	PDXP	VGLL3	EIF4EBP2	RDH11
CHST14	ERG	AP4B1	FAM102A	TNFSF12-TNFSF13	MKLN1	P2RY2	F2RL1	CDCA7L	TP53INP2
MROH6	SEC14L1	DDAH1	LRAT	ADPRH	PLAGL2	DTYMK	IL1RAPL1	LOXL2	ARHGAP42
FAM8A1	EPGN	TNFSF13	SMOC1	FMN1	CDC23	MNAT1	GLIPR2	AP1AR	FAM102A
UHMK1	ORC1	COMMD10	PLIN4	CDCA7L	SLC5A3	C3orf18	KIAA1522	IRGQ	VPS35
ZNF555	RDH11	P2RY1	NUAK2	AP4B1	LIPG	NCR3LG1	NCF2	WDR12	HOXA1
SH3BGRL2	HHIPL1	SAMD12	RNF24	ESYT3	MME	DNAJB5	NGFR	ARHGAP19	THSD4
ARHGAP19	KLHL21	SMYD2	SDK2	HSH2D	TBCEL	HIP1	PDIA4		NFRKB
DPY19L1	THSD4	LOXL2	ZFHX2	C3orf18	GNA13	TNFSF15	SLC2A3		CUX1
SKA2	ADHFE1	SLFN13	SLIT3	PPP1R12B	TGM1	PYCR1	RNF24		PHLDA3
GMFB	ARFGAP3	SVIP	SYNE3	TRAF1	TAF2	GAS2L1	LRRFIP2		IRF2BP2
TGFBI	ZNF581	SORBS1	GALNT3	SLC36A4	SFT2D3	HES4	RDH11		GLG1
HSH2D	HIPK2	ENO2	GLIPR2	RAB3B	FAM102A	KCTD7	DAZAP2		GPR107
COMMD10	NEK1	TYW3	TBCEL	ARHGAP31	SUCO	GSTM4	GLUL		NUFIP2
ZNF708	LETM1	TNFSF12-TNFSF13	KLHL21	MPP3	KLHL21	FXN	ARHGAP20		SLC28A3
KCNC4	LMCD1	HMGCS1	NID1	SIAE	NUAK2	P2RY1	CRLF3		KCNG1
LIF	TFCP2L1	SMURF2	CNNM4	LDLRAD2	SPATA2	SLC35B4	TMEM245		SMURF1
PAQR3	VSTM2L	SOCS6	HIPK2	AGTPBP1	LGSN	IPO4	SCARA3		IL6ST
SSPN	MME	ACYP1	ELAC1	IRGQ	VSTM2L	DCTPP1	SARM1		SLC5A3
SMURF2	RANBP10	AGTPBP1	CDH4	KCNC4	RANBP10	RNF125	ARHGAP42		NAV1
MBP	TOLLIP	SCOC	TGM1	ATF3	CBL	PFKFB4	CLU		AAR2
CDCA7L	ARID3A	MBP	ZNF652	AP1AR	LRRFIP2	QSOX2	DSC3		INHBA
LRRC58	DDI2	ARHGAP19	HOXA1	TMEM19	MSI2	RAPGEF3	TTC39B		PTAFR
GSTM4	EHD1	IMMP2L	PLAGL2	ID1	C12orf43	LYPD6	TM4SF1		KLHL21
SCOC	C12orf43	STS	PEF1	RGS14	CIR1	SPARC	JPH2		PFKFB2
C11orf54	WDR37	ACVR2B	CDC23	LBH	NID1	TYW3	MN1		MAP3K9
SMYD2	SLC2A1	ZNF552	MMP15	PDGFA	MAP1A	PHACTR1	TUFT1		ABI2
ZNF552	NID1	GSTM4	SLC29A4	HES4	PLIN4	SLC7A6	SLC20A2		BAZ2A
PHF14	SDK2	UHMK1	SH3PXD2B	WNT5A	AAK1	MFSD10	CCDC80		PLAGL2
SIAE	AAK1	ZNF22	TPGS1	IPO4	EMB	GPC4	STON1-GTF2A1L		GRB2
WDR12	SOX7	RAB4A	GADD45B	OAS1	MN1	AMDHD2	NDFIP2		EPGN
IMMP2L	TP53INP2	PAQR3	TP53AIP1	DUSP8	ZNF747	FGF5	LIPG		TSPAN17
RAB3B	MSI2	PSD3	TUFT1	PLP2	TWF1	DDX11	SUCO		SULF2
LARP4	SLC29A4	BID	FZD2	GATC	ZC3HAV1L	MPP3	MUC19		ENTPD6
P2RY2	SH3PXD2B	DDHD1	ZNF446	IL17RD	JPH2	PLA2G4C	SEC14L1		TFCP2L1
RBM41	CA12	IKZF2	ZNF688	ACP6	PFKFB2	PDGFA	PARP15		MGAT5
ARAP2	C1orf116	CDCA7L	GPSM1	DPY19L1	WSB2	RTN2	KRT81		SLC22A23
ZDHHC20	AAR2	NRAS	SEC14L1	LIF	PLEKHA2	ZCCHC24	PLEKHA6		HSPA5
HES4	TSPAN17	SSH1	AAK1	SMYD2	SPOPL	PPAT	PFKFB2		FHDC1
CHML	ABHD3	CREBL2	OTUB2	SUSD1	ARHGAP42	HRH1	PODNL1		WBP2
IKZF2	FAM102A	HIP1	PTCD1	SOCS6	PTAFR	HJURP	PLEKHA2		IL33
GATC	GPT2	GSPT2	DDI2	SERPINE1	GRSF1	ADSL	TNFAIP8		COL22A1
LBH	GNA13	ZDHHC20	DNAJC30	RAPGEF3	TOLLIP	AMMECR1	SNAPC3		AGK
PRIM2	HSPA5	TAF1B	MNT	PSD3	PIK3R3	AP1AR	ARHGEF37		PSMA1
ACP6	PEF1	DYNLT1	ZNF746	MBP	BBS1	G6PC3	FOXQ1		ST6GALNAC2
CTSO	PLIN4	ATF6	ZDHHC12	MFSD10	PEF1	PLCB1	PLAGL2		GPT2
TGFB2	NLE1	SMC2	VANGL1	SPARC	CCNG2	UBE2T	TIAM1		P4HB
ATF6	PLAGL2	MAP2K1	C1orf116	BNIP3	RCHY1	DPY19L1	YPEL2		TRAF6
PSD3	ZDHHC12	SIAE	FAM171A2	DDHD1	SLC2A1	PHF7	TBCK		TM4SF1
LSM14A	TBCEL	EXTL2	SH3TC2	ARHGAP19	HSPA5	SMYD2	TWF1		EGFR
ZBTB39	IL17RE	CEP76	SOX7	HIP1	ARID5B	DDAH1	NLRC5		PTGES3
EIF4EBP2	TMCC3	CCDC69	PRPSAP2	GGA2	KCNG1	TSNARE1	SLC5A3		CMTR2
ZC3H6	NUDT19	UBE2B	RANBP10	BID	THSD4	SEMA6C	CPEB3		EXOSC4
NRAS	PTAFR	NFE2L3	NAV1	BTD	DCAF12	ARL13B	RAP1B		SNAPC3
NCKIPSD	RUSC2	RPL17-C18orf32	CRLF3	UHMK1	HOXA1	ENO2	TLR5		BBS1
GNPNAT1	SDC1	GATC	WBP2	SMURF2	ARL10	WNT5A	SRD5A1		PLIN3
EMP1	GAMT	PARL	EMB	GALNT6	NDFIP2	MRTO4	PLAG1		NID1
COX20	VANGL1	IRGQ	FMNL3	ZSCAN30	TSPAN17	ABHD15	SPOPL		WSB2
PUS7L	ARL10	MSH2	NEK1	SMIM14	AHCTF1	ZNF704	PDZD2		CHST2
DPM1	ZNF746	PDS5B	TBX3	PFKFB4	TBL1XR1	PECR	IKZF2		TBC1D2B
MTRF1L	CYGB	TGFB2	PHLDA3	SMC2	CCDC80	TTL	FRK		SRD5A1
CAB39	P4HB	LIG3	ST6GALNAC2	ANKS6	MARCKS	SLC39A8	DDI2		RAI1
DNAJB5	SCARA3	PDK3	NLE1	CTSO	NCAPG	SPRY1	ABHD4		AHCTF1
HIP1	TUFT1	OSBPL2	JMJD4	CCDC125	TBC1D20	POLE4	CLCN5		ARFGAP3
RGS14	GRB2	GMFB	SLC2A1	TNFAIP2	ZNF35	ZNF22	MME		ABL2
DDHD1	SLIT3	POLE4	MEF2D	CAPRIN2	FAM83B	METTL8	CCDC69		ANKRD52
ZSCAN30	MEF2D	TMEM19	BCAS4	TIMP2	CEP57L1	PSMG1	DUOXA1		RBBP9
ZNF248	PHF2	ID1	ARID3A	TENM2	SFT2D2	POLM	TOB2		SFRP1
SLC35B4	CBL	PEAK1	SUCO	SLC25A51	VTA1	TIMM13	SMURF1		N4BP1
PAIP2	TBC1D2B	PRRG1	MAP1A	ITPKB	ABI2	LOXL2	CERS3		MKLN1
MED6	FBXO33	TRMT10C	ADAM19	MAFF	VANGL1	SOX6	AAK1		HNRNPA1
QKI	WSB2	SLC39A8	SFRP1	MSRB3	GPT2	SURF6	ZNF674		TOLLIP
WDR7	ZNF503	TBC1D15	ZNF581	EIF4EBP2	TP53INP2	ZNF584	CNNM4		NDFIP2
RAD51L3-RFFL	PLEC	RNF144B	TMCC3	LZTS3	ZC3H12C	SIX5	TFCP2L1		SDAD1
TBC1D15	MNT	BNIP3	EHD3	PEAK1	CNNM4	EIF4EBP1	CDC23		ECE1
PPP1R12B	C2CD2	ASNSD1	ZNF500	RAPH1	CSNK1G1	RBFA	ZNF554		MN1
RAB8B	MGAT5	FAM8A1	SLC38A7	WDR12	NAPG	SPATS2L	GNA13		MARCKS
GTF2H5	TIGD6	SPARC	KCNG1	HEMK1	GPR180	TNS3	KLHL21		DAZAP2
RAP1A	ARHGAP42	SMIM14	GATA6	NDUFC2-KCTD14	PSMA1	KCTD11	PRPSAP2		TOR4A
TRIP4	CBS	WDR12	ARHGEF37	DNAJB5	FKBP5	PPARGC1B	USP6NL		MSI2
PLP2	POGLUT1	CSE1L	DEF6	ATF6	PTGES3	SMIM8	MAP3K9		KPNA6
BTBD7	FBXO9	GGA2	FHDC1	SLAMF7	RC3H1	ZNF580	RPS6KA2		RPS6KA2
RFFL	TBX3	EIF4EBP2	PCDH1	NFE2L3	TUFT1	ANKS6	RIT1		HLA-A
PANX1	SFRP1	DNAJB5	WSB2	KCTD11	RMND5A	MROH6	GOLPH3L		NUDT19
FCHSD2	CNNM4	IL6R	SCARA3	DDX11	SIAH2	ZNF555	TBX3		CDH4
SLC25A30	NADK	SCP2	GAMT	SKA2	F2RL1	DNLZ	ANKRD52		CCDC80
RAD50	PHLDA3	RAB8B	TBC1D2B	ZNF395	UBE2W	PDK3	EMB		PEF1
UBE2F	SLC38A7	NAA50	NT5DC3	TRAPPC9	TBCK	TXNDC17	PADI3		PTPRG
NFE2L3	EHD3	NABP1	CHST3	RNPEPL1	C2CD2	MARVELD1	COL22A1		JPH2
WNT5A	PLEKHO1	P2RY2	TMEM115	TTLL11	TTC39B	SLC6A6	SOX7		TAF2
MAFF	NLRC5	HBS1L	TSPAN17	MED15	NUDT19	ALDH3A2	ARID5B		TENM3
HBS1L	DCAF12	ZNHIT6	GLI3	TRMT10C	SLC39A9	ARSB	ARFGAP3		GOLGA3
MCCC2	WTIP	GOT2	HLA-A	LYRM4	ERCC4	NR2C2AP	CGNL1		PAPOLG
TBC1D23	SUCO	RGS14	EPGN	LSM14A	NLE1	PDPN	IL22RA1		PDS5A
UBASH3B	MMP15	CDYL2	LIF	ZMIZ2	BFAR	NXPE3	FBXL20		TBC1D20
TXNDC17	WBP2	POLR1E	CLEC16A	RETSAT	LETM1	MSRB3	WNT2B		TBCEL
GAN	PRPSAP2	CTSO	PIK3R3	EMP1	EHD1	SLC25A10	FRMD4B		DDI2
YIPF6	TBC1D20	XPR1	C1QTNF6	ZDHHC20	GLOD4	PPP1R12B	TAF2		AAK1
CD274	MAP3K9	RAP1A	SDC1	ENGASE	DPY19L4	GOLGA7B	AFF4		PVR
SNTB2	MARCKS	AMD1	PI4K2A	ZNF592	BAZ1A	EGFL7	CLEC16A		MNT
PPIC	GLOD4	XRCC5	MSI2	SSH1	S1PR2	BLOC1S3	HECTD4		SLC20A2
XRCC5	THAP4	COX5A	LDB1	IGSF3	ADD3	APBA2	TP53INP2		RAB8A
TIMP2	CRLF3	TMEM167A	PLEKHA2	SGSM2	LNPEP	PLP2	MNT		VANGL1
HMGCS1	CDH4	ERI2	SERPINE1	STK35	CMTR2	CEP68	CD38		SNX19
ID1	DHFR	ZSCAN30	ARFGAP3	RGS12	CA12	IRGQ	MKLN1		SDC1
CREBL2	PLAG1	PSMG1	ERBB2	DYNLL2	SMOC1	DHRS4-AS1	RANBP10		EXOC7
REL	RAP1B	SBDS	HYAL1	MCCC2	GRB2	TRAM2	ERG		SEC61A1
NFX1	HOXA1	CCDC125	ARHGAP42	URM1	ABHD3	XPR1	ABHD3		SH3PXD2B
CNOT7	ADAR	MAOA	SMURF1	NFKBIA	PI4K2A	PAGR1	TSPAN14		DDX47
STRN	RCHY1	BTBD7	GPT2	SEPHS1	ISCA2	LYRM4	GPT2		SERPINB5
MFSD6	ZNF776	ADI1	JMJD8	NDUFS1	SKP2	QPCTL	PHF2		PDIA4
KLHL5	ADM2	PAK2	SRD5A1	OSBPL2	SULF2	ANKH	THSD4		FAM83B
PTBP3	BRD3	OXNAD1	P4HB	THOC5	EYA3	KLF8	PCDH1		PNRC1
NDUFS1	BAX	TRIAP1	IL17RE	MOB3A	PDS5A	CBS	BTN3A2		NEK4
GABARAPL1	SRD5A1	LSM14A	RALY	HS6ST1	DSC3	LIG3	ERLEC1		PRKD2
MTAP	PDCD7	SLC31A1	EXOSC4	GPR68	SAP30L	PNO1	EMP1		CDC23
SUMO1	EMB	MCCC2	MMP17	ARPC4	NEK4	PPP5C	CDC40		RAP1B
NFKBIA	GPSM1	SNX30	FAM53B	DKK3	ST6GALNAC2	USP13	C6orf132		FBXL20
G3BP1	FAM53B	TXNDC17	POGLUT1	KLHL5	TNFAIP8	POLR2L	TNFRSF25		PLIN4
TMEM154	NFRKB	ARAP2	KPNA6	CLDN7	FOXQ1	DPY19L3	AHDC1		SLC2A1
TFCP2	CLEC16A	QSOX2	SLC43A2	DNAJC5	TIAM1	GAMT	NOP9		FKBP5
EIF4E	ABI2	MTM1	RAI1	CTSH	ZNF581	KREMEN2	CSNK1G1		GNA13
ZNF24	TRAF6	FAF1	TBC1D20	BTBD7	BRWD3	TGFBI	ADD3		GRSF1
XPR1	FAM83H	PANX1	THSD4	EXT1	ZNF212	NFIA	PRRG1		TMEM30B
MAPKAPK3	TP53AIP1	TGFBI	BBS1	HIF1AN	OTUB2	WDR12	DNAJB1		LIMK2
DYNLL2	SPATA2	NPAT	SULF2	DBNL	ERLEC1	KCNJ15	GPRC5A		PI4K2A
ENSA	DGCR2	NDUFS1	HSPA5	ALDOA	FEM1B	AGTPBP1	SERPINB5		SPATA2
SAA1	ABHD4	COX15	CBL	PRRC2B	CRLS1	ROGDI	ST6GALNAC2		DCBLD1
ZMYM4	IFNLR1	SUGT1	CYP1B1	XRCC5	EXOSC4	DNAAF2	RNF19B		CAPN14
VAPB	SDAD1	ZDHHC13	MOB3B	TSC22D1	SDC1	GMPPB	AGK		CAMKK2
UBE2N	TENM3	MAN2A2	PFKFB2	EPAS1	PHKA1	LRWD1	FEM1B		TGM1
NME1	SULF2	TRAPPC9	CREBRF	MYH9	ANKRD6	TNFSF13	SOS1		SOX7
CNIH4	SAP30L	UBE2F	ABHD3		WDR37	LRRC58	SYT7		APBB2
MAOA	NAV1	GTF2A2	VPS9D1		CYGB	TNFSF12-TNFSF13	TMEM154		ZKSCAN1
CLDN7	CHST3	PLP2	JPH2		STX17	PRICKLE2	CCNG2		PARP12
SYAP1	TRIM4	IPO4	HECTD4		ADAR	PTRH2	ELFN2		TUFT1
UBB	ZFP36L2	SLC25A30	FAM83H		NAV1	NEIL2	ZFP36L2		NUAK2
CSE1L	DDX47	DKK3	CSNK1G1		CLCN5	CROCC	B4GALNT3		PEBP1
SLC9A7	AGK	TENM2	LETM1		ZNF507	SMURF2	SLAMF7		TRIM4
SPARC	CIR1	GAN	ZNF250		DNAJC30	NFIX	SH3TC2		TNFRSF25
HNRNPA2B1	GRSF1	RBM18	E2F7		COQ10B	SMC2	KCNK1		NECAP2
KPNA4	ZNF747	MDN1	TGFBRAP1		TCF7L2	NFATC4	KCNG1		RANBP10
CTSH	RAI1	STAU2	CCDC22		RALGAPB	RRP8	SUPT7L		DGCR2
ITM2B	AHDC1	CAB39	TOR4A		POLR2C	ITPA	TCF7L2		SEC14L1
GGA2	PPT2	LARP4	KIF26B		PTPRG	SNX8	CBL		LONP2
	FBXL20	VRK2	SPRED3		TRAF6	TTLL12	MAPK8IP2		EHD1
	CSNK1G1	RBM12	TM4SF1		PHLDA3	XRRA1	VTA1		ACTR8
	CEP57L1	MBNL2	LRRFIP2		DDX47	CHIC1	WBP2		EMB
	SLC5A3	IER3IP1	NCLN		TNFRSF25	MICAL3	SLFN5		ARHGAP32
	MKLN1	ANO4	CIR1		DDX20	RETSAT	APBB2		ENDOD1
	NR1H2	DNAJC5	PLEKHM3		VGLL3	URB2	TBCEL		RNF24
	NDFIP2	UBE2L6	TWF1		SLC20A2	ZNF641	LMTK2		CNNM4
	CCDC80	NME1	PVR		TBC1D2B	TUBGCP5	RAB10		CAMSAP3
	RANBP3	LPP	FEM1A		ANP32E	NCKIPSD	TLCD2		CIR1
	ESR1	ANK3	SDAD1		LYN	GEMIN7	SOX4		CSNK1G1
	GPR161	CAPZA2	GAS2L1		ARL6IP5	ZNF395	GPN1		SUCO
	PLEKHG2	ODC1	SPATA2		GOLPH3L	NME1	C11orf54		F2RL1
	ACSS2	NAA15	ECE1		MGAT5	EBPL	RBMS3		ARHGEF37
	E2F7	CPD	GPR161		TRIM4	UCK2	PLIN4		GALNT3
	OSBPL5	NXPE3	LAD1		CREBRF	ARHGAP19	BRWD1		MBOAT2
	NAPG	SEPHS1	PLIN3		DGCR2	SLC16A2	GOLGA1		RPN2
	SBF1	MFSD10	BTBD11		SERPINB5	INO80E	TRIM4		VTA1
	SIN3B	MRPS21	LRFN3		ITPRIPL2	SAMD1	SESTD1		HIPK2
	ST6GALNAC2	THOC5	ESR1		POGLUT1	TFRC	DCP2		ABHD3
	TOR4A	CLCC1	CDIP1		PLEKHA1	POLI	SDAD1		PRPSAP2
	LRRFIP2	CLDN7	NUDT19		PTPN9	TAF1B	IL6ST		CLEC16A
	CLCN5	TMEM30A	UST		BRWD1	OXNAD1	MIS12		SLC39A9
	PRKD2	EMP1	IQSEC2		MAP3K9	DBN1	CTH
	TBC1D16	NCKAP1	MAN2B2		MAL2	ZNF668	PEF1
	C1QTNF6	ERC1	ABL1		VPS35	URM1	UBA6
	ERBB2	ZNF106	TMEM184B		CORO2A	SNPH	ERCC4
	CDAN1	PAIP2	SLC22A23		NECAP2	BNIP3	NFASC
	TGFBRAP1	RETSAT	MED19		FBXO9	ZNHIT6	FBXL18
	TIAM1	TIMP2	WIZ		BCAS4	AGAP1	RASAL2
	TMEM184B	TSC22D1	ZNF71		ACTR8	POLR1E	VRK2
	CERK	ADH5	THAP4		TMEM30B	STEAP2	PLEKHO1
	PTMS	NFX1	PAPOLG		PCMTD2	GMPS	TRIM34
	NISCH	MFSD6	PTAFR		RIT1	CEP120	ARRDC2
	EXOSC4	STK35	GNA13		TSPAN14	PAICS	KPNA6
	SLC20A2	PPIC	ENTPD6		MNT	RNASEH2B	PTPN9
	BFAR	HSPA4L	NDUFV3		EXOC5	GMFB	AHCTF1
	FBXO31	MAPK9	ENDOD1		GFPT1	TP53I11	SLC2A1
	EXOC7	SGCB	SLC2A3		RNF168	NOC3L	AASS
	CIZ1	MYO5A	PHF2		RNASEH1	POMT2	ALCAM
	CMTR2	SKP1	SLC6A11		AZIN1	AMD1	PHC3
	ZNF652	TMEM154	PAK4		CYP1B1	TMEM129	CDK18
	PGP	CNOT7	RUSC2		IRF2BP2	MRGBP	NEK1
	ERLEC1	PSMA5	ADARB1		TMED7-TICAM2	FOXP4	IL17RE
	WDR73	ALDH3A2	DSC3		SLC25A13	PDK1	ZNF471
	HSPA12A	SLC44A1	TRIM39		MLH3	OPA3	BTBD11
	POLR2C	YIPF6	RFNG		DCP2	TIMELESS	HSPA4L
	RALGAPB	MPHOSPH8	RPL28		BRD3	SSPN	PAPOLG
	VAC14	MYO1B	MECP2		ZNF134	DUSP8	INHBA
	AGO1	KLHL5	CCDC80		AFF4	ACP6	KRBA2
	LPAR5	EXT1	TRAF6		ANKRD40	RNPEPL1	CREBRF
	COL22A1	STRN	TTC31		C16orf72	MOB3A	DPY19L4
	AP1M1	SYAP1	ARHGEF40		BTBD11	TMX4	NCEH1
	IRF2BP2	VAPB	BACE1		GBP2	SRSF10	EBF4
	ISCA2	SOD2	ZC3H12C		AKAP11	DDX51	ATP2B4
	STON2	OCIAD1	ZNF646		GPNMB	DDX31	ZKSCAN1
	FHDC1	DDX3X	NDFIP2		MBOAT2	TGIF2	SDC1
	LRFN3	TRIM44	LTBR		SLC22A23	UBL4A	GRSF1
	MECP2	POGK	ALDH1B1		TCEAL4	ZNF783	BAZ1A
	MAN2B2	IGSF3	RDH10		ZNF746	TBRG4	AGO1
	SLC22A23	POLDIP3	PRKD2		NEO1	GATC	EPGN
	KLF13	RPS6	LRP10		SLFN5	HS6ST1	IRF2BP2
	NECAP2	FNDC3B	ZFP36L2		PNRC1	DYNLL2	PIK3R3
	EDEM1	PGK1	CEP170B		FHDC1	CLUH	LPAR5
	ASXL1		SKP2		NT5DC3	PANX1	ESYT2
	PVR		PEBP1		FBXL20	AGTRAP	NSUN3
	SLC39A9		PLEKHG2		FAM126B	GGA2	COQ10B
	ABL2		C19orf47		CLEC16A	XPNPEP3	FANCL
	ZNF8		SRGAP2		PARVA	SOD2	WASL
	PSMA1		TP53INP2		TM4SF1	ID1	VANGL2
	DEF6		APBB2		CLIP2	DYRK3	SULF2
	TPCN2		ARHGAP1		SAR1A	LY6K	GBP4
	GPR180		MDGA1		EXOSC6	ANKRD9	EXOC5
	CORO2A		NCOR2		HNRNPLL	SPOCK1	AKAP11
	LPCAT4		ZBTB47		DEDD	COMMD10	PLEKHM3
	SPOPL		CTDP1		UBA6	CAPRIN2	SAMD8
	RXRB		SH2D5		DLAT	SLC16A3	CCDC117
	PLEKHM3		PAPPA		RAB10	AP4B1	WHAMM
	SRGAP2		GRB2		TAF1	PGP	RPAP2
	XPO5		NT5E		SAMD8	BTD	CFL2
	RALY		ARL10		STON2	ARHGAP31	LEPR
	PTPN9		TRIM4		B4GALT4	IL6R	ZNF394
	NR2F6		RANBP3		SOD2	FAM171A1	SRSF4
	GPN1		ZC3H7B		KIF26B	ENGASE	PDS5A
	HNRNPLL		TAOK2		TLK2	EPAS1	ZNF189
	POP4		ITPRIPL2		WTAP	NOP2	ZBTB43
	SAMD4A		IRF2BP2		RNF41	PIAS2	B4GALT4
	PCGF2		TCF3		CRKL	SLC25A51	GXYLT1
	ABL1		ANKRD6		COL22A1	CYB561	RALGAPB
	CEP170B		STYX		NINJ1	CDYL2	TMEM30B
	PFKFB2		SBF1		CBX3	KLF7	CAB39L
	MMP17		NAPG		NADK	ODC1	TACC1
	RAB11FIP5		SPOPL		EDEM1	FCHSD2	GLOD4
	GOLPH3L		DEDD		BTF3L4	CHML	CDK19
	NCLN		CLIP2		ZNF740	FBXW8	RYBP
	CMTM3		LNPEP		RAB3IP	TRUB2	FAM200B
	NEK4		AHDC1		RPS6KA3	CENPB	C18orf25
	POLA2		NR1H2		SRGAP2	POGK	ZNF490
	BACE1		PSD4		NFRKB	RAB11FIP3	ZNF250
	PTGES3		HAS2		FAM53B	CEP85	ZNF3
	IQSEC2		NEK4		HNRNPA1	DNAJB2	ZNF652
	TSPAN14		MGAT5		CHST3	MED22	TBC1D2B
	MOB3B		PIGQ		ALDH1B1	GEMIN4	MBIP
	LPAR2		RPL13A		MEF2D	NPAT	ZHX1
	RIT1		NECAP2		WDR48	LSS	CYP1B1
	PPP1R13L		FKBP5		MRPS25	CYP27B1	ABI2
	PLIN3		PHF12		ARHGEF37	IVD	AZIN1
	WBP1L		BRD3		TMEM41A	KRBA1	ZNF260
	LRP10		ABI2		SMURF1	LIF	PTAFR
	VPS35		PSMA1		PRICKLE2	DCUN1D5	BRWD3
	HNRNPA0		RAB8A		ACAP2	ZDHHC9	TSPYL4
	TMEM44		MKLN1		TINF2	RPS6KA1	GPCPD1
	CDC40		AHCTF1		GPR161	TMEM164	RBMS2
	FEM1A		EXOC7		ENTPD6	MTAP	SFRP1
	PTPDC1		WBP1L		SDK2	SRM	DGCR2
	GPR107		BFAR		SOS1	DHCR24	BBS1
	FOXK1		TSPAN9		MIEF1	SGCB	TBL1XR1
	NDUFV3		SLC35F6		LONP2	POLR1A	PIK3CA
	ZNF507		CORO2A		MAPKAPK5	FLYWCH1	TAF1
	IQSEC1		SLC27A4		GPR107	GRWD1	BMPR1A
	AHCTF1		CIZ1		APTX	CLCC1	ZDHHC13
	ITPRIPL2		SLC25A13		XPO5	TGIF1	SP3
	TSPAN9		FAM83G		ENDOD1	ADAT2	ADAR
	SMURF1		SAMD1		CUL3	NCAPD3	RAB8A
	BHLHE40		UCK1		GLG1	LAS1L	CUL3
	NAA38		MECR		CDK6	CCDC82	LNPEP
	ARHGAP1		PTMS		SMC6	AKR7A2	TSPAN17
	CEP164		OSBPL5		MYO1B	TCF3	LANCL2
	FSTL1		SLFN5		DYRK2	NUP93	GAN
	BAZ2A		MARVELD1		PLIN3	XRCC5	SPAG16
	ZNF646		AP1M1		SLC38A7	NAT10	IFNLR1
	HECTD4		EFS		PRKD2	SSH1	DCBLD2
	ANKRD9		B4GALT7		MAPK1	NAT9	PER2
	TMEM63A		KIAA1586		USP47	PLEKHG3	THRB
	FBXO21		CUX1		SAMD4A	ARL2	WSB2
	TMEM222		ABL2		ABL2	SLC12A4	LETM1
	POMT2		SEC61A1		TGFBRAP1	CIAPIN1	EYA3
	VEGFC		RXRB		RANBP3	MTG1	UBE2B
	FKBP5		MYC		APBB2	MAPKAPK3	HPS3
	TAF1		BAX		CDC42EP3	FTSJ1	CEP76
	MARK4		TENM4		KDSR	EFTUD2	RNF217
	WNK1		TBL3		ARIH1	ASXL1	STX17
	HPS3		LPCAT2		TECPR2	TSC22D1	MARCKS
	RNF41		ZMIZ1		AGO2	SND1	CREBBP
	LTBR		ADD3		WBP1L	MAN2A2	RBMXL1
	PNRC1		RRP12		CDIP1	ABCB8	NAPG
	CDIP1		GPR157		RCN1	ZNF37A	OTUB2
	SPECC1L		TRAF3		PTPN11	DDX19A	RMND5A
	GLI3		WHAMM		RAB6A	SIAE	DCAF12
	NT5DC3		PI4KB		RRP1B	HECTD3	ANO4
	SLC38A2		FBXL20		SLC38A2	ARHGEF40	PGPEP1
	SMOC1		CEP68		ASB6	SHANK3	EHD1
	CTDP1		C2CD2		MYC	KAT7	PTGES3
	MAPK1		KDM4B		TENM3	NDUFC2-KCTD14	PI4K2A
	SLC35F6		SOCS2		RAB8A	MRRF	MAOA
	PARP12		RAB11FIP5		NSFL1C	PEX26	VANGL1
	FAM83B		CREBBP		WNK1	TPBG	RC3H1
	ACTR8		AGO2		CDC42BPA	UBQLN4	GPR107
	CBX1		GSTO2		ATXN7L3B	SAA1	HEBP2
	LMTK2		CDK6		PAFAH1B1	LSM14A	ACOX1
	KDM4B		PPP1R13L		TMEM59	ERI3	DCAF5
	GPNMB		TRIOBP		DCBLD2	GPATCH4	PREPL
	TWF1		PML		ABL1	STK35	EDEM1
	ZBTB43		CCNG2		GOLGA3	CREB3L2	MFSD6
	PEX5		RAB11FIP3		CNOT6	PMM2	PPCS
	SLC7A1		MAPK8IP3		ARHGAP32	ACOT9	VPS35
	EGFR		RALGAPB		TBRG1	NFX1	SMIM14
	VAT1		TSFM		N4BP1	MTG2	TMEM41A
	WHAMM		WNT5B		YY1	MTRF1L	STYX
	ITGA3		PCGF2		HLA-A	ABCF2	NUDT19
	TRAF3		DDX47		FAS	ZNF436	TOLLIP
	GOLGA3		N4BP1		SPTLC2	PACS2	ANXA11
	ZFYVE27		SLC9A7		BAZ2A	GNPNAT1	IPP
	SERPINB5		OTUD7B		C1orf21	STON2	ACOX3
	PLA2R1		MGAT1		PTMS	CHID1	ATP2A2
	MYC		GYS1		SF3B3	CSE1L	PHLDA3
	FLYWCH1		GUCD1		ZFP36L2	MDN1	ITM2B
	SKP2		MARK4		SRSF4	EXT1	SIAH2
	RAB8A		TRAF3IP2		PKN2	VEZF1	FRS2
	FOXQ1		LPAR3		CUX1	SEC22C	NDRG1
	APBB2		CHAMP1		PSMB5	H6PD	CYTH3
	DSC3		NR2F6		FNDC3B	CREBL2	KLHL8
	PDS5A		PTPRG		GPATCH2L	EIF4EBP2	GRB2
	PEBP1		PLOD1		GSK3B	DNASE1L1	POC1B-GALNT4
	CUX1		NLRC5		RAB11A	UBASH3B	ZXDB
	NUFIP2		FYCO1		PARP12	SEC14L2	NEK3
	CDC42BPA		LMNB2		UHRF1BP1	SLC35A4	WDR11
	ARFGAP2		BRD9		ECE1	SH3RF2	SLC22A23
	PAPOLG		IPO13		CAND1	NMT1	AEBP2
	LDLRAP1		TLE3		EIF4G3	TTC4	EXOSC4
	HYAL1		TMEM222		DUSP3	HEMK1	GALNT4
	PIGQ		ZNF335		EXOC7	KIAA0930	PRKD2
	FBXL18		CRLS1		MTF1	SPECC1	ABL2
	HTT		GPNMB		VAT1	LMNB2	FRYL
	SUPT7L		FAM83B		PVR	TANC2	HOXA1
	TMEM30B		TMC6		SPECC1L	AHSA1	CD59
	IGF2R		VTA1		LRRC59	NCBP2	SERINC1
	PML		NSFL1C		HECTD4	GALNT6	PCYT1A
	HLA-A		AGK		GYS1	RPL13	RAB11A
	SPTLC2		GRSF1		LPAR3	MCCC2	ZMAT2
	LYN		TECPR2		AFF1	RAD50	DCBLD1
	FAM83G		TMEM30B		PSMD11	CC2D1B	CDH4
	GLG1		SERPINB5		ENAH	POMGNT1	TTF2
	ARHGAP32		LDLRAP1		NOP2	PDCD11	HLA-A
	GPRC5A		ADAR		FSTL1	SLC25A30	SAMD12
	NCOR2		PLXNB1		ZKSCAN1	DKK3	TAOK1
	BRD9		NFIX		NUDCD3	RSL1D1	RAI1
	COQ10B		NADK		SPIN1	MOB3B	CLMN
	ADARB1		CDC42EP3		ITGA2	CTSH	MAN2B2
	GEMIN4		NIPAL2		NUMB	PDXK	TSC22D2
	ATXN1L		CEP164		CAMKK2	TRIM44	HNRNPLL
	CRKL		BAZ2A		KLF13	SLC7A1	MBD2
	RGP1		MICAL3		LIMK2	RRP7A	PAFAH1B1
	TOR1A		FTSJ1		CHD8	DAZAP1	SNX19
	ENDOD1		RRP7A		DYNC1LI2	ADH5	SLC38A2
	ENTPD6		CHST11		ABCF2	NOS1	SPRED3
	N4BP1		AATF		SNX19	PRMT5	FHDC1
	ECE1		PPP6R2		TPT1	G3BP1	RNF169
	POLR1A		BSDC1		PDCD6IP	GABARAPL1	DYRK2
	ADCY6		ZBTB4		RBBP9	PSMF1	FNDC3B
	ERGIC1		LMTK2		INHBA	RNF216	FBXO21
	IL6ST		ARHGAP32		GALNT3	CSNK1G2	SLC25A25
	PTPRG		GPRC5A		SNAPC3	LUC7L2	HSDL2
	NYNRIN		SLC39A9		SEC14L1	HIF1AN	TLK2
	GUCD1		TUBGCP2		DACT1	RRP1B	CTDP1
	PLXNB1		WDR37		TMCC3	IGSF3	FSTL1
	RRP12		POMT2		SRD5A1	ARHGAP35	MAPK1IP1L
	PAK4		GOLGA3		STYX	RNF14	GADD45B
	ALDH1B1		PLXDC2		SOX7	UBB	PPP2R5E
	MYO1C		NDST1		KPNA6	SPRED2	TRIM62
	AMFR		ITGA2		C1orf116	PLXNB1	KDSR
	LONP2		FOXK1		SH3PXD2B	UBD	N4BP1
	LRRC59		DUSP3		IL6ST	SNRPD3	SAMHD1
	DEDD		GRWD1		SFRP1	AGPAT3	PARP12
	CHD8		RBMXL1		GEMIN6	CXCL9	AAR2
	REST		TRIM26		WBP2	RAN	TRIAP1
	PACS1		MYO18A		CDH4	ACACA	WDFY3
	BCR		LPCAT4		PAPOLG	MYC	REST
	ANKRD40		CDK18		FEM1A	ALDOA	SIRPA
	FOXJ2		PLA2R1		ZNF451	SZRD1	LRP10
	NR3C1		ERGIC1		AGK	ARPC4	HSPA5
	CYTH3		SLC20A2		NUFIP2	TUFM	ARHGAP18
	AATF		NUFIP2		RIOK1	ACTR1A	RNF213
	POLR3D		UBQLN4		ZNF189	PRRC2B	VAV3
	ZC3H7B		RRP36		TRAF3	MAVS	PVR
	VTA1		SIRPA		GPN1	MYH9	QSER1
	RAF1		ASB6		SMAD5		CIZ1
	SETX		VAT1		ABHD4		ACAP2
	ATP2A2		ZNF609		FBXO21		IQSEC2
	SLFN5		FBXL18		TOR4A		STAU2
	PARVA		FLYWCH1		NR1H2		DEK
	ZBTB4		PTK2B		IFNLR1		PDCD6IP
	MARVELD1		H6PD		PIK3CA		LCOR
	TBRG1		PDCD11		QSER1		EFS
	LAD1		NR3C1		PEBP1		WNK1
	ETV6		TCEAL4		FRS2		GTF2B
	UBQLN4		PPCS		P4HB		PLEKHG2
	DUSP3		MIEF1		POP4		USP47
	SLC12A4		CAMKK2		ZNF277		EPG5
	SNX19		RPS6KA3		SEC61A1		NAV1
	RASAL2		EXOSC6		RAI1		CLDN7
	POFUT1		SHANK3		SESTD1		FKBP15
	PMM2		NYNRIN		BAX		CYTH1
	MAVS		ITGA3		RAF1		PHKA1
	VPS53		TP53I11		SUDS3		NEK4
	NXN		MBD1		SRSF3		NECAP2
	WDR11		AGTRAP		CAMSAP3		EZH1
	PDCD11		EHD2		DDI2		EXOC2
	EIF4G3		ANKRD40		AAR2		C2CD3
	SF3B3		ZFYVE27		WDFY3		CTNNA1
	BAZ1A		ACTR8		CBX1		TIMP2
	LSS		POFUT1				SLC7A8
	LPAR3		GPR68				NR2C2
	GYS1		PACS1				BSDC1
	CSNK1G2		MBOAT2				TBC1D22B
	MON1B		FAM104A				PTBP3
	RRP1B		LIMK2				MTMR3
	CAMKK2		TENM3				PKN2
	NUDCD3		SH3BP2				TMEM184C
	SIRPA		NUB1				YIPF6
	MIEF1		PARP12				AFF1
	MAFG		KLF13				CHMP4C
	ZNF609		RRP1B				C1QTNF6
	MORC2		IL6ST				DIP2B
	ARHGAP35		RGP1				NFRKB
	MBOAT2		NFATC2IP				FAM83B
	PTTG1IP		CSNK1G2				CHD8
	DCTN5		CNP				BTBD1
	MTCH1		NXN				C16orf72
	TMEM245		PTGES3				TENM3
	SFT2D3		TBC1D16				PML
	TOB2		POMGNT1				ACTR8
	NUAK2		BHLHE40				TMEM59
	CAPN2		SLC7A8				AK3
	SNAPC3		AFF4				WDR48
	C4orf46		LONP2				LIMK2
	PLEKHA2		RCN1				SYNJ2BP
	KCNG1		HNRNPA1				RCN1
	TNFRSF25		EGFR				TPCN1
	CLIP2		VPS37B				CNOT6
	BBS1		CRKL				FYCO1
	TBCK		ARFGAP2				MAFF
	TMEM115		NUMA1				SETX
	KPNA6		NUDCD3				REL
	PI4K2A		ARAP1				FBXO9
	TAF2		MTF1				ZNF646
	BCAS4		PLCG1				ZNF468
	STARD3		MRPS16				GPATCH2L
	SEC61A1		SNX19				HS3ST1
	SLC25A13		PSMF1				NUMB
	F2RL1		RELA				ADCY6
	ARHGEF37		TBRG1				C2CD2
	WIZ		FKBP15				ANXA2
	SIAH2		NDRG1				EXOC7
	ZMIZ1		OXA1L				DPP8
	GSDMC		POLR1A				VCPIP1
	RMND5A		PSMB5				TRAF3IP2
	TCF3		PDS5A				RHBDD1
	SH3BP2		NUMB				ZNF134
	LDB1		RNASEH1				NCKAP1
	LIMK2		SAR1A				NRDE2
	C16orf72		MON1B				MTA3
	LMNB2		ZDHHC9				CAPZA2
	PIGG		TUFM				ETV6
	C6orf89		VPS35				NR3C1
	SAMD8		ALS2				CDC42BPA
	NSFL1C		ADCY6				TMEM63A
	GLUL		MTCH1				PNRC1
	TRAK1		TSPAN14				SIN3B
	KIF26B		AFAP1				TRIB1
	NDRG1		ANKRD11				RALBP1
	NEK9		RPN2				IL33
			MROH8				ATXN1L
			VSTM2L				PDPK1
			ELFN2				EXOC8
			LMCD1				RAPH1
			CYGB				PCGF2
			SNAPC3				SP110
			RDH11				TBC1D20
			CA12				SAP30L
			TOLLIP				RNF41
			NINJ1				WBP1L
			COL22A1				RBMS1
			AAR2				TPT1
			PIM2				HYAL1
			MARCKS				DYNC1LI2
			TNFRSF25				ZNF277
			LIPG				ARL8B
			PLEC				PIK3CB
			MAP3K9				PIK3C2A
			CMTR2				SLC38A7
			LPAR2				ATXN1
			ZNF747				IFIT5
			KRBA1				TRAK1
			DGCR2				ARHGAP1
			WDR73				ZFX
			RAP1B				ZNF655
			SLC5A3				ECE1
			MED16				CCDC93
			TAF2				TOR4A
			NFRKB				PURB
			TMEM63A				POP4
			TBCK				DSTYK
			SIN3B				THUMPD1
			SAA1				C1orf21
			SNPH				P4HB
			VAC14				SEC61A1
			F2RL1				MBOAT2
			TNFAIP2				ARHGEF12
			CEP89				EGFR
			WNK1				CDS1
			ARL6IP5				POLR2C
			ETV6				GSDMC
			SHROOM3				PTPRG
			RNF19B				RFC1
			BTN3A2				DHX36
			FBXO31				ZNF292
			IPO9				ARAP2
			GLG1				SH3GLB1
			DCAF5				SAR1A
			TFCP2L1				PPARA
			C12orf43				VKORC1L1
			HSPA12A				APTX
			NISCH				PHF8
			PNRC1				SLC9A7
			EYA3				RAB5B
			GPR107				UBR1
							RANBP3
							CAND1
							RAB31
							FCHSD1
							IGFBP4
							GLI3
							NUP160
							KIF2A
							CTSO
							IGF2R
							ARIH1
							SMC6
							SPIN1
							PLIN3
							CALD1
							LYN
							ERGIC1
							POLR3D
							LMBR1
							BRD9
							MTMR11
							YY1
							RNF103-CHMP3
							TMEM51
							FOXJ2
							ARAP1
							SMAD5
							MARVELD2
							LAD1
							ENTPD6
							GOLGA3
							CHMP3
							ENDOD1
							GPR157
							RBM33
							AGFG1
							GLG1
							HTT
							ENAH
							ITGA2
							NUB1
							FAS
							CSTB
							NSFL1C
							SPECC1L
							CD274
							SNX1
							PEBP1
							SH3BP2
							EML4
							CUX1
							CAMKK2
							EIF4G3
							KLHL5
							DDX3X
							ZNF609
							DCTN5
							TCF12
							SRSF3
							WDFY2
							BCR
							CMTR1
							ANKFY1
							ZNF207
							RBBP9
							NEBL
							CIR1
							HAS2
							TINF2
							FAM102A
							ZNF212
							ARHGAP32
							RCHY1
							CMTR2
							TAF9B
							TET2
							RAB3IP
							LPCAT4
							NUFIP2
							SH3PXD2B
							TRAF6
							PSMA1
							PDE4D
							MAL2
							GBP2
							LMBRD2
							BHLHE40
							NT5E
							HIPK2
							MSI2
							DDX47
							E2F7
							UBE2W
							NYNRIN
							VAMP2
							CARF
							SPATA2
							MBNL2
							CADM1
							SPTLC2
							SYNRG
							MEF2D
							CORO2A
							TRIM24
							TMEM30A
							BAZ2A
							ZMIZ1
							FKBP5
							LZTS3
							ERBB2
							RAB6A
							THAP4
							ARHGAP29
							NARF
							SLC39A9
							MAPK1
							PLEKHA1
							ANKRD13C
							COQ7
							RNF115
							IGF1R
							MGAT5
							PPP1R3D
							PDCD7
							PARVA
							ELK4
							ATG2B
							METTL2B
							ARL6IP5
							ACTR3
							CDC5L
							LONP2
							TAOK2
							ZNF451
							HNRNPA1
							MYO1B
							UHRF1BP1
							WTAP
							C6orf89
							HNRNPA3
							RPS6KA3
							SHROOM3
							MCTP2
							SOCS2
